# Contrasting drivers of abundant phage and prokaryotic communities in tropical, coastal ecosystems across the Isthmus of Panama

**DOI:** 10.1101/2023.01.26.525695

**Authors:** Alaina R. Weinheimer, Frank O. Aylward, Matthieu Leray, Jarrod J. Scott

## Abstract

Phages, or viruses that infect bacteria and archaea, are ubiquitous and abundant members of Earth’s ecosystems that impact the flow of nutrients, evolution of microbes, and food web dynamics by selectively infecting and killing their prokaryotic hosts. Because phages can only replicate through their hosts, they are inherently linked to processes impacting their hosts’ distribution and susceptibility to infection. Despite these links, phages can also be affected by environmental parameters independent of their hosts, such as pH or salinity which impact cell adsorption or virion degradation. To understand these complex links, in this study, we leverage the unique ecological context of the Isthmus of Panama, which narrowly disconnects the productive Tropical Eastern Pacific (TEP) and Tropical Western Atlantic (TWA) provinces and compare factors that shape active marine phage and prokaryotic communities. Metagenomic sequencing of seawater from mangroves and reefs of both the TEP and TWA coasts of Panama suggest that pronounced environmental gradients, such as along the TEP mangrove rivers, result in common dispersal and physicochemical parameters shaping both prokaryotic and phage community composition and diversity. Conversely, we find that when environmental conditions are relatively similar across adjacent habitats, such as between the mangroves and reefs in the TWA, prokaryotic communities are more influenced by local abiotic conditions while phage communities are shaped more by dispersal. Collectively, this work provides a framework for addressing the co-variability between viruses and their hosts in marine systems and for identifying the different factors that drive consistent versus disparate trends in community shifts, which is essential to inform models of these interactions in biogeochemical cycling.
