## Supplementary Dataset 1 for "Contrasting drivers of abundant phage and prokaryotic communities in tropical, coastal ecosystems across the Isthmus of Panama"

### Sheet: Table_of_Contents
Sheet	Description
sample_info	Information on each sample's coordinates, collection date, ocean, habitat type, salinity (PPT), dissolved oxygen (mg/L), pH, temperature (C), and river if applicable
read_qc_stats	Each sample's read quality filtering statistics
assembly_stats	Each assembly's contig composition
kraken_results	read classification statistics from Kraken; perc = percent; perc_classified_cellular = percent of classified reads that corresponded to cell; perc_classified_viral = percent of classified reads that corresponded to viruses

### Sheet: sample_info
sample	longitude	latitude	ocean	habitat	salinity_ppt	dissolved_oxygen	pH	temperature_Celsius	river
EPM_12A1	-81.7588	7.61882	EP	mangrove	0.06	6.47	7.66	25.27	twelve
EPM_12A2	-81.7593	7.61901	EP	mangrove	2.74	6.36	7.74	25.57	twelve
EPM_12A3	-81.761	7.61991	EP	mangrove	26.37	5.55	8.04	27.55	twelve
EPM_12A4	-81.7662	7.62064	EP	mangrove	28.01	5.51	8.09	28.02	twelve
EPM_13A1	-81.733	7.4662	EP	mangrove	0.09	6.31	7.64	25.6	thirteen
EPM_13A2	-81.733	7.46613	EP	mangrove	8.42	4.99	7.54	27.3	thirteen
EPM_13A3	-81.7262	7.46587	EP	mangrove	29.85	4.96	7.98	30.73	thirteen
EPM_13A4	-81.7222	7.46268	EP	mangrove	30.19	5.41	8.09	30.4	thirteen
EPM_14A1	-81.6667	7.3786	EP	mangrove	30.14	3.95	7.69	29.6	fourteen
EPM_14A2	-81.6652	7.37418	EP	mangrove	30.28	4.1	7.86	29.73	fourteen
EPM_14A3	-81.654	7.37075	EP	mangrove	30.16	4.88	7.91	29.9	fourteen
EPM_14A4	-81.6448	7.38591	EP	mangrove	30.27	5.35	8.13	30	fourteen
EPR_10A	-82.0112	7.95185	EP	reef	30.32	4.78	8.05	28.02	NA
EPR_10B	-81.7128	7.59378	EP	reef	30.7	5.89	8.12	29.16	NA
EPR_11A	-81.6653	7.40295	EP	reef	31.26	4.54	8.03	28.6	NA
EPR_11B	-81.6628	7.40125	EP	reef	31.23	5.39	8.09	28.91	NA
EPR_11C	-81.6696	7.40182	EP	reef	31.21	5.72	8.13	28.91	NA
EPR_13B	-81.6628	7.40125	EP	reef	31.16	5.21	8.08	28.75	NA
EPR_13C	-81.6696	7.40182	EP	reef	30.58	5.14	8.06	28.53	NA
EPR_14B	-81.7589	7.81513	EP	reef	30.63	4.58	7.99	28.66	NA
EPR_14C	-81.7592	7.81503	EP	reef	30.7	4.6	8.02	28.74	NA
EPR_14E	-81.7415	7.63956	EP	reef	30.52	5.02	8.12	28.61	NA
EPR_15A	-81.7192	7.63362	EP	reef	29.46	4.88	7.92	30.14	NA
EPR_15B	-81.6329	7.69594	EP	reef	30.28	5.38	8.13	30	NA
EPR_8A	-81.6329	7.69594	EP	reef	31.69	5.81	8.1	26.94	NA
EPR_8B	-81.7132	7.59264	EP	reef	31.86	6.78	8.11	27.81	NA
EPR_9A	-81.7589	7.81513	EP	reef	30.14	5.86	8.09	27.84	NA
EPR_9B	-81.7592	7.81503	EP	reef	30.42	6.44	8.13	28.35	NA
WAM_TWN	-82.2482	9.33905	WA	mangrove	33.44	3.28	7.93	29.52	NA
WAM_MYS	-82.2969	9.2711	WA	mangrove	33.39	5.39	8.11	30.38	NA
WAM_SGN	-82.2572	9.34676	WA	mangrove	33.51	5.38	8.11	29.5	NA
WAM_PPR	-82.1212	9.23193	WA	mangrove	33.1	4.47	8.04	29.8	NA
WAM_PBL	-82.2908	9.37288	WA	mangrove	33.47	3.19	7.93	28.98	NA
WAM_CCR	-82.1309	9.27506	WA	mangrove	34.12	4.25	8.02	29.38	NA
WAR_MYS	-82.2981	9.27125	WA	reef	33.39	6.74	8.15	30.26	NA
WAM_MAR	-82.248	9.33421	WA	mangrove	33.28	5.75	8.06	29.6	NA
WAR_RNW	-82.26	9.34193	WA	reef	33.44	5.97	8.12	29.4	NA
WAR_SGL	-82.2957	9.28924	WA	reef	33.35	5.86	8.13	29.6	NA
WAM_PST	-82.2589	9.35244	WA	mangrove	33.21	3.95	8.03	28.85	NA
WAR_CCR	-82.1194	9.26528	WA	reef	34.44	5.08	8.11	29.41	NA
WAR_PPR	-82.112	9.23378	WA	reef	33.7	5.1	8.09	29.43	NA
WAM_SCR	-82.1125	9.28803	WA	mangrove	34.03	4.12	7.99	29.21	NA
WAR_PSK	-82.3321	9.2937	WA	reef	33.4	5.34	8.11	29.7	NA
WAM_IPI	-82.3441	9.23414	WA	mangrove	33.22	4.35	8.03	29.99	NA
WAR_PBL	-82.2912	9.36665	WA	reef	33.25	5.41	8.13	28.9	NA
WAR_IPI	-82.3455	9.23466	WA	reef	33.13	4.77	8.08	29.84	NA
WAR_PST	-82.2626	9.34872	WA	reef	33.33	5.02	8.1	29.1	NA
WAM_PJN	-82.2916	9.29848	WA	mangrove	33.27	5.19	8.04	28.99	NA
WAR_ALR	-82.3429	9.29003	WA	reef	33.29	5.59	8.12	29.7	NA
WAR_ROL	-82.3245	9.21478	WA	reef	33.15	5.29	8.13	29.6	NA
WAR_SIS	-82.3518	9.26751	WA	reef	32.78	5.53	8.12	29.85	NA
WAM_ALR	-82.3462	9.29565	WA	mangrove	32.7	4.92	8.08	30.07	NA
WAR_MAR	-82.2444	9.33119	WA	reef	33.43	5.64	8.11	29.18	NA
WAR_SCR	-82.1012	9.2815	WA	reef	33.79	5.19	8.09	28.83	NA
WAM_ROL	-82.3217	9.21328	WA	mangrove	32.76	5.39	8.06	29.89	NA
WAM_SIS	-82.3515	9.26902	WA	mangrove	33.13	6.9	8.13	30.5	NA
WAR_PJN	-82.2921	9.2985	WA	reef	33.26	5.26	8.07	29.08	NA

### Sheet: read_qc_stats
sample	number of pairs analyzed	total pairs passed	total pairs passed (percent of all pairs)	total pair_1 trimmed	total pair_1 trimmed (percent of all passed pairs)	total pair_2 trimmed	total pair_2 trimmed (percent of all passed pairs)	total pairs failed	total pairs failed (percent of all pairs)	pairs failed due to pair_1	pairs failed due to pair_1 (percent of all failed pairs)	pairs failed due to pair_2	pairs failed due to pair_2 (percent of all failed pairs)	pairs failed due to both	pairs failed due to both (percent of all failed pairs)	FAILED_REASON_P	FAILED_REASON_P (percent of all failed pairs)	FAILED_REASON_N	FAILED_REASON_N (percent of all failed pairs)	FAILED_REASON_C33	FAILED_REASON_C33 (percent of all failed pairs)
EPM_12A1	8210856	7491227	91.24	0	0	1	0	719629	8.76	93517	13	441502	61.35	184610	25.65	0	0	0	0	0	0
EPM_12A2	7220191	6677277	92.48	0	0	2	0	542914	7.52	65924	12.14	326781	60.19	150209	27.67	0	0	0	0	0	0
EPM_12A3	10688137	9894408	92.57	0	0	3	0	793729	7.43	100374	12.65	465378	58.63	227977	28.72	0	0	0	0	0	0
EPM_12A4	3230760	2992107	92.61	0	0	1	0	238653	7.39	29319	12.29	142866	59.86	66468	27.85	0	0	0	0	0	0
EPM_13A1	9976420	9075673	90.97	0	0	1	0	900747	9.03	110098	12.22	550389	61.1	240260	26.67	0	0	0	0	0	0
EPM_13A2	7589249	6925372	91.25	0	0	1	0	663877	8.75	81054	12.21	398167	59.98	184656	27.81	0	0	0	0	0	0
EPM_13A3	6412255	5864709	91.46	0	0	1	0	547546	8.54	58698	10.72	344316	62.88	144532	26.4	0	0	0	0	0	0
EPM_13A4	6982450	6409855	91.8	0	0	0	0	572595	8.2	63804	11.14	350033	61.13	158758	27.73	0	0	0	0	0	0
EPM_14A1	7719281	7076078	91.67	0	0	1	0	643203	8.33	71414	11.1	393826	61.23	177963	27.67	0	0	0	0	0	0
EPM_14A2	9459922	8792161	92.94	0	0	0	0	667761	7.06	86844	13.01	388616	58.2	192301	28.8	0	0	0	0	0	0
EPM_14A3	11652823	10852916	93.14	0	0	3	0	799907	6.86	113492	14.19	465772	58.23	220643	27.58	0	0	0	0	0	0
EPM_14A4	9170346	8416367	91.78	0	0	1	0	753979	8.22	92656	12.29	436484	57.89	224839	29.82	0	0	0	0	0	0
EPR_10A	9988017	9217424	92.28	0	0	3	0	770593	7.72	98097	12.73	431062	55.94	241434	31.33	0	0	0	0	0	0
EPR_10B	10585894	9744978	92.06	0	0	0	0	840916	7.94	108769	12.93	455954	54.22	276193	32.84	0	0	0	0	0	0
EPR_11A	11338283	10487586	92.5	0	0	2	0	850697	7.5	97041	11.41	502223	59.04	251433	29.56	0	0	0	0	0	0
EPR_11B	9790489	8986966	91.79	0	0	1	0	803523	8.21	100819	12.55	461054	57.38	241650	30.07	0	0	0	0	0	0
EPR_11C	8849591	8072218	91.22	0	0	0	0	777373	8.78	91888	11.82	444816	57.22	240669	30.96	0	0	0	0	0	0
EPR_13B	7633503	6995523	91.64	0	0	1	0	637980	8.36	73999	11.6	363264	56.94	200717	31.46	0	0	0	0	0	0
EPR_13C	8397112	7770076	92.53	0	0	4	0	627036	7.47	68992	11	383233	61.12	174811	27.88	0	0	0	0	0	0
EPR_14B	10834134	10123978	93.45	0	0	1	0	710156	6.55	87377	12.3	418289	58.9	204490	28.8	0	0	0	0	0	0
EPR_14C	9314096	8653771	92.91	0	0	0	0	660325	7.09	84888	12.86	382776	57.97	192661	29.18	0	0	0	0	0	0
EPR_14E	10665754	9992544	93.69	0	0	1	0	673210	6.31	95096	14.13	385464	57.26	192650	28.62	0	0	0	0	0	0
EPR_15A	10995213	10205814	92.82	0	0	1	0	789399	7.18	92399	11.7	466270	59.07	230730	29.23	0	0	0	0	0	0
EPR_15B	8857832	8217342	92.77	0	0	1	0	640490	7.23	91814	14.33	349727	54.6	198949	31.06	0	0	0	0	0	0
EPR_8A	9051847	8327850	92	0	0	2	0	723997	8	90515	12.5	416472	57.52	217010	29.97	0	0	0	0	0	0
EPR_8B	9931996	9170961	92.34	0	0	1	0	761035	7.66	94876	12.47	441557	58.02	224602	29.51	0	0	0	0	0	0
EPR_9A	7954150	7405372	93.1	0	0	3	0	548778	6.9	87134	15.88	308961	56.3	152683	27.82	0	0	0	0	0	0
EPR_9B	9687443	8958737	92.48	0	0	3	0	728706	7.52	92976	12.76	416198	57.11	219532	30.13	0	0	0	0	0	0
WAM_ALR	8133401	7449680	91.59	0	0	0	0	683721	8.41	77770	11.37	406274	59.42	199677	29.2	0	0	0	0	0	0
WAM_CCR	7562878	6890488	91.11	0	0	1	0	672390	8.89	82047	12.2	382585	56.9	207758	30.9	0	0	0	0	0	0
WAM_IPI	10080145	9227904	91.55	0	0	2	0	852241	8.45	103390	12.13	492491	57.79	256360	30.08	0	0	0	0	0	0
WAM_MAR	11404457	10588943	92.85	0	0	4	0	815514	7.15	105433	12.93	471513	57.82	238568	29.25	0	0	0	0	0	0
WAM_MYS	7372567	6743554	91.47	0	0	4	0	629013	8.53	77630	12.34	358921	57.06	192462	30.6	0	0	0	0	0	0
WAM_PBL	7264004	6623964	91.19	0	0	1	0	640040	8.81	74894	11.7	369067	57.66	196079	30.64	0	0	0	0	0	0
WAM_PJN	14831093	13508832	91.08	0	0	2	0	1322261	8.92	172119	13.02	742889	56.18	407253	30.8	0	0	0	0	0	0
WAM_PPR	9149108	8348901	91.25	0	0	1	0	800207	8.75	100683	12.58	452250	56.52	247274	30.9	0	0	0	0	0	0
WAM_PST	8438724	7817701	92.64	0	0	1	0	621023	7.36	86858	13.99	349382	56.26	184783	29.75	0	0	0	0	0	0
WAM_ROL	8698559	8059005	92.65	0	0	0	0	639554	7.35	88536	13.84	361888	56.58	189130	29.57	0	0	0	0	0	0
WAM_SCR	10364140	9562500	92.27	0	0	1	0	801640	7.73	99134	12.37	469746	58.6	232760	29.04	0	0	0	0	0	0
WAM_SGN	9850390	8944661	90.81	0	0	1	0	905729	9.19	104677	11.56	510873	56.4	290179	32.04	0	0	0	0	0	0
WAM_SIS	10198415	9508412	93.23	0	0	2	0	690003	6.77	93321	13.52	387493	56.16	209189	30.32	0	0	0	0	0	0
WAM_TWN	8906584	8083251	90.76	0	0	1	0	823333	9.24	100951	12.26	479017	58.18	243365	29.56	0	0	0	0	0	0
WAR_ALR	8621609	7869865	91.28	0	0	2	0	751744	8.72	92806	12.35	420114	55.89	238824	31.77	0	0	0	0	0	0
WAR_CCR	10530185	9693142	92.05	0	0	3	0	837043	7.95	122464	14.63	449286	53.68	265293	31.69	0	0	0	0	0	0
WAR_IPI	8840296	7973478	90.19	0	0	2	0	866818	9.81	115202	13.29	450019	51.92	301597	34.79	0	0	0	0	0	0
WAR_MAR	8912082	8262255	92.71	0	0	2	0	649827	7.29	90235	13.89	362327	55.76	197265	30.36	0	0	0	0	0	0
WAR_MYS	10286297	9416710	91.55	0	0	0	0	869587	8.45	120170	13.82	480502	55.26	268915	30.92	0	0	0	0	0	0
WAR_PBL	9727158	8894064	91.44	0	0	2	0	833094	8.56	107941	12.96	460820	55.31	264333	31.73	0	0	0	0	0	0
WAR_PJN	12808838	11876145	92.72	0	0	1	0	932693	7.28	140421	15.06	503266	53.96	289006	30.99	0	0	0	0	0	0
WAR_PPR	9271835	8500882	91.69	0	0	0	0	770953	8.31	102214	13.26	433767	56.26	234972	30.48	0	0	0	0	0	0
WAR_PSK	9217932	8298411	90.02	0	0	2	0	919521	9.98	118348	12.87	483303	52.56	317870	34.57	0	0	0	0	0	0
WAR_PST	12591172	11621129	92.3	0	0	4	0	970043	7.7	128698	13.27	545796	56.27	295549	30.47	0	0	0	0	0	0
WAR_RNW	8666675	7868878	90.79	0	0	3	0	797797	9.21	94515	11.85	449027	56.28	254255	31.87	0	0	0	0	0	0
WAR_ROL	10415898	9552295	91.71	0	0	2	0	863603	8.29	138350	16.02	453057	52.46	272196	31.52	0	0	0	0	0	0
WAR_SCR	9766096	9040938	92.57	0	0	3	0	725158	7.43	99319	13.7	403291	55.61	222548	30.69	0	0	0	0	0	0
WAR_SGL	8425707	7693628	91.31	0	0	0	0	732079	8.69	89629	12.24	391125	53.43	251325	34.33	0	0	0	0	0	0
WAR_SIS	8245755	7649116	92.76	0	0	2	0	596639	7.24	75952	12.73	346660	58.1	174027	29.17	0	0	0	0	0	0

### Sheet: assembly_stats
contigs_db	Number_basepairs	Num Contigs	Num Contigs > 100 kb	Num Contigs > 50 kb	Num Contigs > 20 kb	Num Contigs > 10 kb	Num Contigs > 5 kb	Num Contigs > 2.5 kb	Longest Contig	Shortest Contig	Num Genes (prodigal)	L50	L75	L90	N50	N75	N90	Archaea_76	Bacteria_71	Protista_83	Ribosomal_RNA_12S	Ribosomal_RNA_16S	Ribosomal_RNA_18S	Ribosomal_RNA_23S	Ribosomal_RNA_28S	Ribosomal_RNA_5S	Transfer_RNAs	eukarya (Protista_83)	archaea (Archaea_76)	bacteria (Bacteria_71)
WA	1296862353	574304	54	400	3090	10839	34383	111369	779833	1000	1756476	118539	298617	452327	2413	1427	1136	14236	22916	2359	0	156	43	227	89	0	18910	2	40	308
EPR	1079352387	541715	13	175	1405	5681	22004	87100	250536	1000	652929	136279	305267	439083	1997	1330	1110	12783	22505	2019	0	117	28	171	59	0	14639	294	20	1
EPM	675917800	322355	38	196	1414	4580	14867	53471	459854	1000	920787	73464	175623	258298	2117	1359	1117	8058	14997	1223	0	103	19	171	27	0	9693	225	6	1

### Sheet: kraken_results
sample	perc_unclassified	perc_classified	perc_cellular	perc_viral	perc_classified_cellular	perc_classified_viral
EPM_13A1	83.62	16.38	16.36	0.02	99.8779	0.1221
EPM_12A1	87.05	12.95	12.4	0.55	95.7529	4.2471
EPM_13A2	88.25	11.75	11.23	0.51	95.5745	4.34043
EPM_13A3	88.93	11.07	10.53	0.54	95.122	4.87805
WAM_TWN	91.68	8.32	7.58	0.74	91.1058	8.89423
EPM_13A4	87.59	12.41	11.27	1.14	90.8139	9.18614
EPM_14A1	87.68	12.32	10.91	1.41	88.5552	11.4448
EPM_14A2	87.14	12.86	11.32	1.54	88.0249	11.9751
EPM_14A3	86.47	13.53	11.76	1.77	86.918	13.082
EPM_12A2	89.41	10.59	9.05	1.53	85.458	14.4476
EPR_9B	83.14	16.86	14.32	2.53	84.9348	15.0059
EPR_11C	82.24	17.76	15.05	2.71	84.741	15.259
EPM_12A4	89.37	10.63	8.97	1.66	84.3838	15.6162
EPR_15B	82.91	17.09	14.4	2.68	84.2598	15.6817
EPM_12A3	89.56	10.44	8.78	1.66	84.0996	15.9004
EPR_9A	81.17	18.83	15.68	3.14	83.2714	16.6755
WAM_MYS	82.47	17.53	14.51	3.02	82.7724	17.2276
EPR_11A	84.28	15.72	12.85	2.87	81.743	18.257
WAM_PBL	88.48	11.52	9.35	2.17	81.1632	18.8368
WAM_PPR	83.47	16.53	13.41	3.12	81.1252	18.8748
EPR_13B	83.92	16.08	13.03	3.05	81.0323	18.9677
EPR_14B	83.93	16.07	12.99	3.07	80.8339	19.1039
EPR_11B	82.72	17.28	13.96	3.32	80.787	19.213
EPR_14C	84.4	15.6	12.53	3.07	80.3205	19.6795
EPR_8A	83.08	16.92	13.41	3.51	79.2553	20.7447
WAM_CCR	81.49	18.51	14.67	3.84	79.2545	20.7455
EPR_15A	79.46	20.54	16.23	4.31	79.0166	20.9834
WAR_PPR	82.82	17.18	13.55	3.62	78.8708	21.071
EPR_10B	84.74	15.26	12	3.26	78.637	21.363
EPR_8B	83.04	16.96	13.21	3.75	77.8892	22.1108
EPR_13C	84.48	15.52	12.04	3.46	77.5773	22.2938
EPR_14E	83.44	16.56	12.65	3.9	76.3889	23.5507
EPM_14A4	84.69	15.31	11.68	3.63	76.29	23.71
EPR_10A	84.51	15.49	11.64	3.84	75.1453	24.7902
WAM_SGN	83.32	16.68	12.18	4.5	73.0216	26.9784
WAR_SCR	83.85	16.15	11.72	4.42	72.5697	27.3684
WAM_SCR	87.22	12.78	9.26	3.52	72.457	27.543
WAR_CCR	87.2	12.8	9.22	3.58	72.0312	27.9687
WAM_PJN	87.86	12.14	8.46	3.67	69.687	30.2306
WAM_MAR	87.64	12.36	8.47	3.88	68.5275	31.3916
WAR_RNW	83.81	16.19	10.97	5.21	67.7579	32.1804
WAR_ALR	83.21	16.79	11.37	5.41	67.7189	32.2216
WAR_PST	84.34	15.66	10.47	5.18	66.8582	33.0779
WAR_SGL	84.12	15.88	10.61	5.27	66.8136	33.1864
WAM_IPI	84.31	15.69	10.34	5.35	65.9018	34.0982
WAR_MYS	84.16	15.84	10.4	5.43	65.6566	34.2803
WAM_PST	85.72	14.28	9.34	4.93	65.4062	34.5238
WAR_PSK	83.21	16.79	10.93	5.85	65.0983	34.8422
WAM_ALR	81.74	18.26	11.81	6.44	64.6769	35.2683
WAR_IPI	85.64	14.36	9.16	5.18	63.7883	36.0724
WAR_ROL	84.32	15.68	9.99	5.68	63.7117	36.2245
WAR_SIS	83.17	16.83	10.37	6.45	61.6162	38.3244
WAR_PBL	86.2	13.8	8.23	5.56	59.6377	40.2899
WAR_MAR	86.07	13.93	8.23	5.69	59.0811	40.8471
WAR_PJN	86.44	13.56	7.95	5.6	58.6283	41.2979
WAM_ROL	86.81	13.19	7.54	5.65	57.1645	42.8355
WAM_SIS	88.18	11.82	5.87	5.95	49.6616	50.3384
